# Evidence for selection in a prokaryote pangenome

**DOI:** 10.1101/2020.10.28.359307

**Authors:** Fiona J Whelan, Rebecca J Hall, James O McInerney

**Author notes:** **Corresponding author** Correspondence to James O. McInerney. **Contact information:** James O. McInerney, School of Life Sciences, Faculty of Medicine and Health Sciences, University of Nottingham, B41 Life Sciences Building, East Dr, Nottingham, NG7 2TQ, United Kingdom.

## Abstract

A pangenome is the complete set of genes (core and accessory) present in a phylogenetic clade. We hypothesize that a pangenome’s accessory gene content is structured and maintained by selection. To test this hypothesis, we interrogated the genomes of 40 *Pseudomonas* genomes for statistically significant coincident (i.e. co-occurring/avoiding) gene patterns. We found that 86.7% of common accessory genes are involved in ≥1 coincident relationship. Further, genes that co-occur and/or avoid each other - but are not vertically or horizontally co-inherited - are more likely to share Gene Ontology categories, are more likely to be simultaneously transcribed, and are more likely to produce interacting proteins, than would be expected by chance. These results are not due to coincident genes being adjacent to one another on the chromosome. Together, these findings suggest that the accessory genome is structured into interacting sets of genes co-selected to function together within a given strain. Given the similarity of the *Pseudomonas* pangenome with open pangenomes of other prokaryotic species, we speculate that these results are generalizable.

---

The mechanisms governing the existence of the pangenome - the totality of genes across a given set of genomes [1] - has been debated, with evidence for both neutral and selective processes [2, 3, 4]. We propose the null hypothesis that random genetic drift and gene acquisition in the absence of selection forms pangenomes. Under this hypothesis, we expect accessory gene content to have arisen as a consequence of extensive horizontal gene transfer (HGT) coupled with large effective population size, as has been argued [5]. Any observed structure in the accessory genome - including, for example, the co-occurrence of co-functional genes - would have arisen neutrally and is expected to be rare under this null model. In contrast, to observe a majority of genes overcoming the randomising effects of drift would support a rejection of the null hypothesis. Some evidence suggests that the accessory genome is under selective pressure, and that the diversity maintained is due to the selection of horizontally transferred genes which drive population differentiation and niche adaptation [2, 6]. In this case, we would expect the accessory genome to be structured into groups of genes that work well together. Similarly, we would expect genes whose interaction would be detrimental to the host to avoid being in the same genome.

To test the null hypothesis, we define gene pairs as the evolutionary unit and ask whether they are coselected across the pangenome. We focus on gene-gene association (i.e. co-occurrence) and dissociation (i.e. avoidance) patterns, collectively referred to as coincident relationships. We argue that, under the null model, we would not expect to see more coincident genes in the pangenome than would be expected by chance. In contrast, rejection of the null hypothesis would manifest as a significant proportion of the pangenome consisting of coincident gene relationships. In this case, we might further ask whether the assigned functionalities, gene expression patterns and known protein-protein interaction partners of these genes also provide evidence of co-selection. To conduct these analyses rigorously, we exclude genes that are potentially vertically or horizontally acquired together. Coincident genes that are clade-specific are likely to be coincident because they have remained within a single clade for the duration of their evolutionary history. Similarly, genes that share significant physical linkage (i.e. are co-localized on the genome) may be functionally unrelated. Removing both of these types of genes provides us with a stringent set of coincident gene pairs with which to test our hypothesis.

In this paper, we focus on the genus *Pseudomonas* as it shares properties with other well-studied open pangenomes, including persisting in a variety of niches [7] and containing comparable proportions of accessory gene content ([8, 9]; i.e. *Escherichia coli* [9, 10], *Streptococcus pneumoniae* [9, 11], *Bacillus subtilis* [9, 12]). We use coincident genes to test the null hypothesis that the microbial pangenome is maintained by drift. We identify coincident gene presence-absence patterns that deviate from random expectation, and find that 86.7% of accessory genes form ≥1 significant gene association/dissociation relationship. Co-occurring gene pairs are more likely to share functionality, be transcribed together, and to encode proteins that interact with each other more often than randomly paired accessory genes. Together, these results provide consilient lines of evidence supporting the alternative hypothesis that selection on genome content drives the evolution of the pangenome of this prokaryote.
