## Supplemental Table 2 for "Evidence for selection in a prokaryote pangenome"

### Sheet: go-terms-enriched-coincident
GOTerm	Category	GOTerm annotation	Association: Observed Frequency	Association: Expected Frequency	Dissociation: Observed Frequency	Dissociation: Expected Frequency	Significance code
GO:0000104	molecular_function	succinate dehydrogenase activity	17	5	17	4	blue	Red = significant in the association dataset
GO:0003333	biological_process	amino acid transmembrane transport	54	87	103	66	blue	Blue = significant in the dissociation dataset
GO:0004003	molecular_function	DNA helicase activity	14	15	46	11	blue	Purple = significant in both
GO:0004970	molecular_function	ionotropic glutamate receptor activity	6	3	17	2	blue
GO:0005509	molecular_function	calcium ion binding	30	33	52	25	blue
GO:0005975	biological_process	carbohydrate metabolic process	1276	1293	1117	973	blue
GO:0006094	biological_process	gluconeogenesis	29	13	26	10	blue
GO:0006259	biological_process	DNA metabolic process	28	23	42	17	blue
GO:0006400	biological_process	tRNA modification	17	10	25	7	blue
GO:0006402	biological_process	mRNA catabolic process	8	3	12	2	blue
GO:0006457	biological_process	protein folding	179	143	184	108	blue
GO:0006535	biological_process	cysteine biosynthetic process from serine	5	10	21	7	blue
GO:0006750	biological_process	glutathione biosynthetic process	0	1	8	1	blue
GO:0006855	biological_process	drug transmembrane transport	77	71	95	53	blue
GO:0007155	biological_process	cell adhesion	89	106	147	80	blue
GO:0008237	molecular_function	metallopeptidase activity	60	97	120	73	blue
GO:0008272	biological_process	sulfate transport	49	43	90	33	blue
GO:0008649	molecular_function	rRNA methyltransferase activity	7	6	25	4	blue
GO:0009103	biological_process	lipopolysaccharide biosynthetic process	65	42	59	32	blue
GO:0009408	biological_process	response to heat	2	3	14	3	blue
GO:0015424	molecular_function	ATPase-coupled amino acid transmembrane transporter activity	49	64	83	48	blue
GO:0015734	biological_process	taurine transport	7	1	9	1	blue
GO:0016020	cellular_component	membrane	53127	65258	56089	49137	blue
GO:0016021	cellular_component	integral component of membrane	63729	64696	56780	48714	blue
GO:0016036	biological_process	cellular response to phosphate starvation	2	0	8	0	blue
GO:0016772	molecular_function	transferase activity, transferring phosphorus-containing groups	2037	1906	1790	1435	blue
GO:0019829	molecular_function	ATPase-coupled cation transmembrane transporter activity	15	14	42	10	blue
GO:0043190	cellular_component	ATP-binding cassette (ABC) transporter complex	1875	2018	2146	1519	blue
GO:0045281	cellular_component	succinate dehydrogenase complex	4	2	9	1	blue
GO:0045454	biological_process	cell redox homeostasis	433	418	397	315	blue
GO:0046872	molecular_function	metal ion binding	3354	3203	2705	2412	blue
GO:0055085	biological_process	transmembrane transport	49710	53905	47487	40589	blue
GO:0071705	biological_process	nitrogen compound transport	316	361	343	272	blue
GO:0000155	molecular_function	phosphorelay sensor kinase activity	3924	3087	3190	2324	purple
GO:0000160	biological_process	phosphorelay signal transduction system	10242	9408	8316	7084	purple
GO:0000287	molecular_function	magnesium ion binding	624	422	404	317	purple
GO:0003824	molecular_function	catalytic activity	60158	59079	46086	44485	purple
GO:0004888	molecular_function	transmembrane signaling receptor activity	314	206	223	155	purple
GO:0005515	molecular_function	protein binding	9053	7602	7216	5724	purple
GO:0005524	molecular_function	ATP binding	33966	33248	30791	25035	purple
GO:0006099	biological_process	tricarboxylic acid cycle	383	174	205	131	purple
GO:0006364	biological_process	rRNA processing	62	35	58	26	purple
GO:0006396	biological_process	RNA processing	227	106	134	80	purple
GO:0007165	biological_process	signal transduction	5660	4770	4288	3592	purple
GO:0008152	biological_process	metabolic process	30500	28836	23817	21713	purple
GO:0015419	molecular_function	ATPase-coupled sulfate transmembrane transporter activity	38	8	23	6	purple
GO:0016310	biological_process	phosphorylation	2203	1798	1815	1354	purple
GO:0016651	molecular_function	oxidoreductase activity, acting on NAD(P)H	130	28	75	21	purple
GO:0016746	molecular_function	transferase activity, transferring acyl groups	262	126	255	95	purple
GO:0016765	molecular_function	transferase activity, transferring alkyl or aryl (other than methyl) groups	114	66	99	50	purple
GO:0016805	molecular_function	dipeptidase activity	35	8	25	6	purple
GO:0016818	molecular_function	hydrolase activity, acting on acid anhydrides, in phosphorus-containing anhydrides	41	17	42	13	purple
GO:0016829	molecular_function	lyase activity	345	228	302	172	purple
GO:0016887	molecular_function	ATPase activity	7041	6347	5636	4779	purple
GO:0019700	biological_process	organic phosphonate catabolic process	48	17	31	12	purple
GO:0022857	molecular_function	transmembrane transporter activity	13326	12839	10755	9667	purple
GO:0030001	biological_process	metal ion transport	240	151	223	114	purple
GO:0030170	molecular_function	pyridoxal phosphate binding	2319	1843	1641	1388	purple
GO:0042834	molecular_function	peptidoglycan binding	59	22	48	16	purple
GO:0051539	molecular_function	4 iron, 4 sulfur cluster binding	473	341	402	257	purple
GO:0000049	molecular_function	tRNA binding	84	31	9	23	red
GO:0000166	molecular_function	nucleotide binding	1659	952	717	716	red
GO:0001522	biological_process	pseudouridine synthesis	134	60	19	45	red
GO:0002047	biological_process	phenazine biosynthetic process	45	2	0	1	red
GO:0003676	molecular_function	nucleic acid binding	2742	2243	1617	1689	red
GO:0003700	molecular_function	DNA-binding transcription factor activity	40198	38195	26068	28760	red
GO:0003723	molecular_function	RNA binding	2360	1398	786	1053	red
GO:0003735	molecular_function	structural constituent of ribosome	1228	939	201	707	red
GO:0003755	molecular_function	peptidyl-prolyl cis-trans isomerase activity	70	39	1	29	red
GO:0003774	molecular_function	motor activity	66	29	0	22	red
GO:0003849	molecular_function	3-deoxy-7-phosphoheptulonate synthase activity	40	8	0	6	red
GO:0003918	molecular_function	DNA topoisomerase type II (double strand cut, ATP-hydrolyzing) activity	21	6	16	5	red
GO:0003941	molecular_function	L-serine ammonia-lyase activity	17	3	9	2	red
GO:0003995	molecular_function	acyl-CoA dehydrogenase activity	302	151	70	114	red
GO:0004129	molecular_function	cytochrome-c oxidase activity	159	114	48	86	red
GO:0004252	molecular_function	serine-type endopeptidase activity	176	99	101	75	red
GO:0004499	molecular_function	N,N-dimethylaniline monooxygenase activity	17	4	0	3	red
GO:0004525	molecular_function	ribonuclease III activity	6	0	0	0	red
GO:0004629	molecular_function	phospholipase C activity	21	4	0	3	red
GO:0004733	molecular_function	pyridoxamine-phosphate oxidase activity	23	4	0	3	red
GO:0004812	molecular_function	aminoacyl-tRNA ligase activity	333	178	97	134	red
GO:0005507	molecular_function	copper ion binding	169	89	76	67	red
GO:0005622	cellular_component	intracellular	2698	1899	846	1430	red
GO:0005737	cellular_component	cytoplasm	8846	7387	4933	5562	red
GO:0005840	cellular_component	ribosome	1044	795	182	598	red
GO:0005886	cellular_component	plasma membrane	464	343	288	258	red
GO:0005887	cellular_component	integral component of plasma membrane	238	179	83	135	red
GO:0006091	biological_process	generation of precursor metabolites and energy	31	11	0	8	red
GO:0006096	biological_process	glycolytic process	66	36	19	27	red
GO:0006412	biological_process	translation	1393	1082	310	815	red
GO:0006418	biological_process	tRNA aminoacylation for protein translation	233	137	57	103	red
GO:0006508	biological_process	proteolysis	2490	2284	1839	1720	red
GO:0006520	biological_process	cellular amino acid metabolic process	921	414	252	312	red
GO:0006546	biological_process	glycine catabolic process	15	3	0	3	red
GO:0006629	biological_process	lipid metabolic process	242	160	88	121	red
GO:0006744	biological_process	ubiquinone biosynthetic process	134	38	28	29	red
GO:0006777	biological_process	Mo-molybdopterin cofactor biosynthetic process	116	42	44	32	red
GO:0006807	biological_process	nitrogen compound metabolic process	770	412	226	310	red
GO:0006820	biological_process	anion transport	27	4	0	3	red
GO:0006826	biological_process	iron ion transport	39	13	0	10	red
GO:0006865	biological_process	amino acid transport	452	372	344	280	red
GO:0006935	biological_process	chemotaxis	1358	1081	654	814	red
GO:0008033	biological_process	tRNA processing	107	70	20	53	red
GO:0008081	molecular_function	phosphoric diester hydrolase activity	28	8	0	6	red
GO:0008134	molecular_function	transcription factor binding	377	301	287	227	red
GO:0008137	molecular_function	NADH dehydrogenase (ubiquinone) activity	246	81	79	61	red
GO:0008168	molecular_function	methyltransferase activity	1693	1221	493	919	red
GO:0008173	molecular_function	RNA methyltransferase activity	41	10	14	7	red
GO:0008236	molecular_function	serine-type peptidase activity	60	28	10	21	red
GO:0008483	molecular_function	transaminase activity	247	172	146	129	red
GO:0008509	molecular_function	anion transmembrane transporter activity	27	4	0	3	red
GO:0008565	molecular_function	obsolete protein transporter activity	640	453	82	341	red
GO:0008615	biological_process	pyridoxine biosynthetic process	45	14	8	11	red
GO:0008704	molecular_function	5-carboxymethyl-2-hydroxymuconate delta-isomerase activity	30	9	4	7	red
GO:0008914	molecular_function	leucyltransferase activity	12	1	0	1	red
GO:0009058	biological_process	biosynthetic process	3314	2909	1347	2190	red
GO:0009072	biological_process	aromatic amino acid family metabolic process	31	12	11	9	red
GO:0009073	biological_process	aromatic amino acid family biosynthetic process	63	24	2	18	red
GO:0009098	biological_process	leucine biosynthetic process	32	11	0	8	red
GO:0009236	biological_process	cobalamin biosynthetic process	410	243	82	183	red
GO:0009243	biological_process	O antigen biosynthetic process	109	17	0	13	red
GO:0009297	biological_process	pilus assembly	55	29	22	22	red
GO:0009306	biological_process	protein secretion	1410	868	587	653	red
GO:0009325	cellular_component	nitrate reductase complex	29	9	0	6	red
GO:0009405	biological_process	pathogenesis	332	119	8	90	red
GO:0009425	cellular_component	bacterial-type flagellum basal body	42	14	0	10	red
GO:0009435	biological_process	NAD biosynthetic process	62	28	18	21	red
GO:0009451	biological_process	RNA modification	134	60	19	45	red
GO:0009982	molecular_function	pseudouridine synthase activity	134	60	19	45	red
GO:0010124	biological_process	phenylacetate catabolic process	75	22	1	16	red
GO:0015604	molecular_function	organic phosphonate transmembrane transporter activity	18	5	0	4	red
GO:0015627	cellular_component	type II protein secretion system complex	284	200	24	150	red
GO:0015628	biological_process	protein secretion by the type II secretion system	270	207	24	156	red
GO:0015658	molecular_function	branched-chain amino acid transmembrane transporter activity	22	6	11	5	red
GO:0015685	biological_process	ferric-enterobactin import into cell	6	0	0	0	red
GO:0015716	biological_process	organic phosphonate transport	58	28	0	21	red
GO:0015803	biological_process	branched-chain amino acid transport	22	6	11	5	red
GO:0016042	biological_process	lipid catabolic process	29	6	0	5	red
GO:0016075	biological_process	rRNA catabolic process	6	0	0	0	red
GO:0016151	molecular_function	nickel cation binding	58	26	27	19	red
GO:0016616	molecular_function	oxidoreductase activity, acting on the CH-OH group of donors, NAD or NADP as acceptor	166	120	87	90	red
GO:0016627	molecular_function	oxidoreductase activity, acting on the CH-CH group of donors	1813	1049	393	790	red
GO:0016638	molecular_function	oxidoreductase activity, acting on the CH-NH2 group of donors	39	11	4	8	red
GO:0016712	molecular_function	oxidoreductase activity, acting on paired donors, with incorporation or reduction of molecular oxygen, reduced flavin or flavoprotein as one donor, and incorporation of one atom of oxygen	14	1	0	1	red
GO:0016787	molecular_function	hydrolase activity	5007	3928	2410	2957	red
GO:0016793	molecular_function	triphosphoric monoester hydrolase activity	13	1	1	1	red
GO:0017000	biological_process	antibiotic biosynthetic process	121	65	0	49	red
GO:0017057	molecular_function	6-phosphogluconolactonase activity	7	0	0	0	red
GO:0018189	biological_process	pyrroloquinoline quinone biosynthetic process	59	20	30	15	red
GO:0019333	biological_process	denitrification pathway	14	1	0	0	red
GO:0019439	biological_process	aromatic compound catabolic process	70	35	7	26	red
GO:0019470	biological_process	4-hydroxyproline catabolic process	5	0	0	0	red
GO:0019556	biological_process	histidine catabolic process to glutamate and formamide	8	1	0	0	red
GO:0020037	molecular_function	heme binding	2773	2183	1560	1644	red
GO:0030254	biological_process	protein secretion by the type III secretion system	48	15	8	11	red
GO:0030976	molecular_function	thiamine pyrophosphate binding	118	67	72	51	red
GO:0033103	biological_process	protein secretion by the type VI secretion system	59	11	0	8	red
GO:0033104	cellular_component	type VI protein secretion system complex	9	1	0	0	red
GO:0034480	molecular_function	phosphatidylcholine phospholipase C activity	15	2	0	1	red
GO:0034589	biological_process	hydroxyproline transport	6	0	0	0	red
GO:0042493	biological_process	response to drug	5	0	0	0	red
GO:0042597	cellular_component	periplasmic space	1133	731	563	550	red
GO:0042710	biological_process	biofilm formation	46	5	11	4	red
GO:0043107	biological_process	type IV pilus-dependent motility	28	4	0	3	red
GO:0043565	molecular_function	sequence-specific DNA binding	9657	8631	6217	6498	red
GO:0043711	biological_process	pilus organization	51	25	21	19	red
GO:0044010	biological_process	single-species biofilm formation	121	8	0	6	red
GO:0044096	cellular_component	type IV pilus	10	1	0	1	red
GO:0045226	biological_process	extracellular polysaccharide biosynthetic process	71	12	19	9	red
GO:0046247	biological_process	terpene catabolic process	7	0	0	0	red
GO:0046278	biological_process	3,4-dihydroxybenzoate metabolic process	5	0	0	0	red
GO:0046873	molecular_function	metal ion transmembrane transporter activity	41	18	22	14	red
GO:0048037	molecular_function	obsolete cofactor binding	146	88	51	66	red
GO:0050304	molecular_function	nitrous-oxide reductase activity	8	1	0	0	red
GO:0050660	molecular_function	flavin adenine dinucleotide binding	4696	2982	1002	2245	red
GO:0050661	molecular_function	NADP binding	552	260	132	195	red
GO:0051287	molecular_function	NAD binding	1374	789	522	594	red
GO:0051301	biological_process	cell division	155	87	21	65	red
GO:0051536	molecular_function	iron-sulfur cluster binding	1631	1415	881	1065	red
GO:0051872	biological_process	sphingosine catabolic process	10	0	0	0	red
GO:0061077	biological_process	chaperone-mediated protein folding	51	27	22	20	red
GO:0071949	molecular_function	FAD binding	306	218	102	164	red
GO:0071973	biological_process	bacterial-type flagellum-dependent cell motility	307	218	90	164	red
