## Supplemental Table 4 for "Evidence for selection in a prokaryote pangenome"

### Sheet: go-terms-enriched-hypotheticals
GOTerm	Category	GOTerm Annotation	Hypothetical-annotated: Observed Frequency	Annotated-annotated: Normalized observed frequency	Significance code
GO:0003735	molecular_function	structural constituent of ribosome	2428	2230	red
GO:0004735	molecular_function	pyrroline-5-carboxylate reductase activity	13	1	red	Red = significant in the association dataset
GO:0008661	molecular_function	1-deoxy-D-xylulose-5-phosphate synthase activity	15	1	red	Blue = significant in the dissociation dataset
GO:0008800	molecular_function	beta-lactamase activity	17	4	red
GO:0032549	molecular_function	ribonucleoside binding	13	3	red
GO:0006412	biological_process	translation	2620	2429	red
GO:0008218	biological_process	bioluminescence	15	4	red
GO:0015628	biological_process	protein secretion by the type II secretion system	1377	1196	red
GO:0017001	biological_process	antibiotic catabolic process	17	5	red
GO:0043107	biological_process	type IV pilus-dependent motility	266	199	red
GO:0043683	biological_process	type IV pilus biogenesis	169	115	red
GO:0060567	biological_process	negative regulation of DNA-templated transcription, termination	1	0	red
GO:0005840	cellular_component	ribosome	2222	2028	red
GO:0015627	cellular_component	type II protein secretion system complex	1413	1239	red
GO:0003934	molecular_function	GTP cyclohydrolase I activity	81	48	blue
GO:0004309	molecular_function	exopolyphosphatase activity	86	47	blue
GO:0004363	molecular_function	glutathione synthase activity	82	50	blue
GO:0004794	molecular_function	L-threonine ammonia-lyase activity	165	119	blue
GO:0008808	molecular_function	cardiolipin synthase activity	165	119	blue
GO:0015612	molecular_function	L-arabinose-importing ATPase activity	60	28	blue
GO:0015633	molecular_function	ATPase-coupled zinc transmembrane transporter activity	85	48	blue
GO:0016779	molecular_function	nucleotidyltransferase activity	528	439	blue
GO:0016868	molecular_function	intramolecular transferase activity, phosphotransferases	143	95	blue
GO:0006163	biological_process	purine nucleotide metabolic process	148	102	blue
GO:0006268	biological_process	DNA unwinding involved in DNA replication	104	58	blue
GO:0006810	biological_process	transport	644	549	blue
GO:0032049	biological_process	cardiolipin biosynthetic process	165	119	blue
GO:0043683	biological_process	type IV pilus biogenesis	136	95	blue
GO:0071704	biological_process	organic substance metabolic process	143	95	blue
GO:0045252	cellular_component	oxoglutarate dehydrogenase complex	131	91	blue
